# Confluent growth state dependent transcriptomic adaptation in A549 lung cancer cells

**DOI:** 10.64898/2026.08.27.747534

**Authors:** Akalya Sendrayakannan, Nidhi Yadav, Ashutosh Sahoo, Ranjan Kumar Nanda, Shyam Kumar Masakapalli

**Author notes:** Corresponding:* (*S.K.M*), (*R.K.N*).

## Abstract

Cell confluency is a major determinant of cell-cell communication, protein interactions, access to nutrients, and signalling dynamics, thereby significantly impacting biological outcomes. Lung cancer cells like A549 are widely used as screening models for scientific studies wherein their growth *in vitro* progress from non-confluent to confluent growth. In this study, we investigated the transcriptomic adaptations associated with the transition of A549 cells from baseline non-confluent to confluent growth. Comparative transcriptomic analysis between confluent and cells at baseline identified 815 upregulated and 671 downregulated transcripts. Pathway enrichment analysis of deregulated transcripts in confluent cells revealed enhanced cholesterol and sterol biosynthetic pathways, along with suppression of chromosomal segregation and mitotic pathways. At confluency, an increased expression of glucose transporters (SLC2, SLC60, and SL37 families) and glycolytic pathways, and a decrease in amino acid transporters (SLC1, SLC7, SLC38, and SLC36) and amino acid metabolic pathways is observed. A reduced one-carbon metabolic signature (SHMT2, DHFR, and MTHFD2) and enhanced fatty acid precursor synthesis (HMGCLL1, ALDH6A1, and AASS) were also observed at confluency. ^1^H NMR profiling of culture media revealed higher glucose and glutamine utilisation with lactate accumulation during culture maturation. Collectively, the data suggest transcriptome-level rewiring in A549 cells with preferential biosynthesis of lipids and sterols at confluency and underscore the importance of considering culture maturity in cancer biology, metabolism, and therapeutic studies.

**Highlights:**

- Transcriptome of confluent A549 lung cancer cells deciphered.
- A549 Cells at confluency show enhanced cholesterol and steroid metabolism with reduced cell division by inhibiting chromosomal segregation and separation.
- The transcriptome of A549 cells highlights a metabolic shift of reduced one-carbon metabolism and enhanced fatty acid precursor synthesis.

**Graphical abstract:** 
