## Supplementary tables for "Confluent growth state dependent transcriptomic adaptation in A549 lung cancer cells"

### Sheet: Supplementary Data
	Confluent growth state dependent transcriptomic adaptation in A549 lung cancer cells
	Akalya Sendrayakannan1, Nidhi Yadav2, Ashutosh Sahoo1, Ranjan Kumar Nanda2*, Shyam Kumar Masakapalli1*
	1School of Biosciences and Bioengineering, Indian Institute of Technology Mandi, Himachal Pradesh, India - 175005.
	2 Translational Health group, International Centre for Genetic Engineering and Biotechnology, New Delhi, India - 110067.
	Corresponding: shyam@iitmandi.ac.in (S.K.M), rknanda@gmail.com (R.K.N)
	Supplementary tables	Table names	Explanation
	S1	Quality of reads	The results obtained after subjecting the raw reads in QC to the RNAseq pipeline as described in Figure 3A.
	S2	Deregulated Pathways	Deregulated pathways associated with confluency on comparing to the baseline cells studied using GO database.
	S3	Metabolic Pathways	Transcripts related to the metabolic pathways that were studied in the Figure 5.

### Sheet: S1. Quality of reads
	Supplementary Table S1: Quality of reads and alignments. The results obtained after subjecting the raw reads in QC to the RNAseq pipeline as described in Figure 3A.
	Groups	Samples	RIN score	Uniquely mapped reads %	% of reads mapped to multiple loci	% of reads unmapped: too short	Successfully assigned alignments
	Baseline cells	B1	10	0.8888	0.0785	0.032	0.667
		B2	10	0.8453	0.083	0.0707	0.618
		B3	9.5	0.8418	0.0765	0.0808	0.644
		B4	9.9	0.8458	0.0773	0.076	0.622
	Confluent cells	C1	9.9	0.8318	0.0791	0.0882	0.601
		C2	10	0.8562	0.0781	0.0648	0.624
		C3	9.4	0.8504	0.0794	0.0693	0.616
		C4	10	0.857	0.0792	0.0631	0.619

### Sheet: S2. Deregulated Pathways
	Supplementary Table S2: Deregulated pathways associated with confluency on comparing to the baseline cells studied using GO database.
	S2a. Upregulated Pathways
	ID	Description	GeneRatio	BgRatio	RichFactor	FoldEnrichment	zScore	pvalue	p.adjust	qvalue	geneID	Count
	GO:0006695	cholesterol biosynthetic process	8/316	50/14139	0.16	7.15899	6.59615	1.35105713858e-05	0.0219817	0.0202943	HSD17B7/MSMO1/HMGCS1/HMGCR/INSIG1/FDFT1/IDI1/APOE	8
	GO:1902653	secondary alcohol biosynthetic process	8/316	50/14139	0.16	7.15899	6.59615	1.35105713858e-05	0.0219817	0.0202943	HSD17B7/MSMO1/HMGCS1/HMGCR/INSIG1/FDFT1/IDI1/APOE	8
	GO:0016126	sterol biosynthetic process	8/316	56/14139	0.142857	6.39195	6.11264	3.18215855528927e-05	0.0250682	0.0231439	HSD17B7/MSMO1/HMGCS1/HMGCR/INSIG1/FDFT1/IDI1/APOE	8
	GO:0006694	steroid biosynthetic process	13/316	154/14139	0.0844156	3.77706	5.23903	4.20881918147888e-05	0.0250682	0.0231439	HSD17B7/MSMO1/HMGCS1/HMGCR/CYP3A7/INSIG1/FDFT1/IDI1/FGF19/DHH/NR1D1/APOE/DKKL1	13
	GO:0070391	response to lipoteichoic acid	4/316	10/14139	0.4	17.8975	8.08169	4.62229074526571e-05	0.0250682	0.0231439	TLR2/CD14/CD36/LBP	4
	GO:0071223	cellular response to lipoteichoic acid	4/316	10/14139	0.4	17.8975	8.08169	4.62229074526571e-05	0.0250682	0.0231439	TLR2/CD14/CD36/LBP	4
	GO:0046165	alcohol biosynthetic process	11/316	118/14139	0.0932203	4.17102	5.22982	6.6647278750322e-05	0.0309815	0.0286032	HSD17B7/MSMO1/HMGCS1/HMGCR/ADCYAP1R1/INSIG1/FDFT1/IDI1/SPTSSA/APOE/PCK1	11
	GO:0051606	detection of stimulus	14/316	188/14139	0.0744681	3.33198	4.86672	8.51352462253372e-05	0.0346288	0.0319705	CD1D/PPEF2/TLR2/OR2B6/PHF24/OR1J4/OR1B1/PRDM12/NR4A1/STRC/GUCY2D/NGFR/RGS9BP/LBP	14
	GO:0001774	microglial cell activation	6/316	35/14139	0.171429	7.67034	5.97376	0.000111645	0.0386025	0.0356392	TLR2/KCNJ8/CX3CL1/NR1D1/LDLR/C5AR1	6
	GO:0008202	steroid metabolic process	17/316	269/14139	0.063197	2.82767	4.57585	0.000118631	0.0386025	0.0356392	RORC/HSD17B7/MSMO1/HMGCS1/HMGCR/CYP3A7/INSIG1/FDFT1/IDI1/FGF19/DHH/RDH16/NR1D1/LDLR/APOE/HSD17B14/DKKL1	17
	GO:0002274	myeloid leukocyte activation	13/316	176/14139	0.0738636	3.30493	4.65223	0.000164686	0.0457642	0.0422512	EDN2/FCER1G/GATA2/TLR2/RAB44/SPI1/KCNJ8/CX3CL1/NR1D1/LDLR/C5AR1/LBP/BTK	13
	GO:0002269	leukocyte activation involved in inflammatory response	6/316	38/14139	0.157895	7.06479	5.66003	0.000179489	0.0457642	0.0422512	TLR2/KCNJ8/CX3CL1/NR1D1/LDLR/C5AR1	6
	GO:0051961	negative regulation of nervous system development	11/316	132/14139	0.0833333	3.72864	4.76208	0.000182832	0.0457642	0.0422512	DRAXIN/SEMA4A/BTG2/WNT3A/GATA2/TLR2/DAAM2/THY1/NR1D1/SEMA6B/LDLR	11
	GO:1901617	organic hydroxy compound biosynthetic process	14/316	205/14139	0.0682927	3.05567	4.48258	0.00021246	0.0493817	0.045591	HSD17B7/MSMO1/HMGCS1/HMGCR/ADCYAP1R1/INSIG1/FDFT1/IDI1/FGF19/SPTSSA/NR1D1/APOE/DKKL1/PCK1	14
	S2b. Downregulated Pathways
	ID	Description	GeneRatio	BgRatio	RichFactor	FoldEnrichment	zScore	pvalue	p.adjust	qvalue	geneID	Count
	GO:0000101	sulfur amino acid transport	5/319	11/14139	0.454545	20.1468	9.65132	2.34151059620415e-06	0.00217562	0.00208382	SLC1A4/SLC7A11/SLC3A2/SLC7A5/SLC7A9	5
	GO:0051983	regulation of chromosome segregation	13/319	122/14139	0.106557	4.72293	6.27441	3.71611067900276e-06	0.00217562	0.00208382	CDCA8/CENPF/GEN1/IHO1/NCAPG/SPDL1/FBXO5/CDCA2/ZWINT/MKI67/ESPL1/PLK1/NDC80	13
	GO:2001251	negative regulation of chromosome organization	11/319	87/14139	0.126437	5.60404	6.54433	3.94695769139119e-06	0.00217562	0.00208382	CDCA8/CENPF/GEN1/SPDL1/FBXO5/PINX1/ZWINT/ESPL1/PIF1/PLK1/NDC80	11
	GO:1905818	regulation of chromosome separation	10/319	71/14139	0.140845	6.24266	6.72822	4.05005993552734e-06	0.00217562	0.00208382	CDCA8/CENPF/GEN1/NCAPG/SPDL1/FBXO5/ZWINT/ESPL1/PLK1/NDC80	10
	GO:0010965	regulation of mitotic sister chromatid separation	9/319	58/14139	0.155172	6.87769	6.81458	5.4507964928662e-06	0.00217562	0.00208382	CDCA8/CENPF/GEN1/SPDL1/FBXO5/ZWINT/ESPL1/PLK1/NDC80	9
	GO:0051304	chromosome separation	10/319	75/14139	0.133333	5.90972	6.47691	6.7137672599388e-06	0.00217562	0.00208382	CDCA8/CENPF/GEN1/NCAPG/SPDL1/FBXO5/ZWINT/ESPL1/PLK1/NDC80	10
	GO:0051306	mitotic sister chromatid separation	9/319	61/14139	0.147541	6.53944	6.58712	8.36511797895378e-06	0.00217562	0.00208382	CDCA8/CENPF/GEN1/SPDL1/FBXO5/ZWINT/ESPL1/PLK1/NDC80	9
	GO:0033046	negative regulation of sister chromatid segregation	8/319	47/14139	0.170213	7.54432	6.82751	8.98688141743312e-06	0.00217562	0.00208382	CDCA8/CENPF/GEN1/SPDL1/FBXO5/ZWINT/PLK1/NDC80	8
	GO:0033048	negative regulation of mitotic sister chromatid segregation	8/319	47/14139	0.170213	7.54432	6.82751	8.98688141743312e-06	0.00217562	0.00208382	CDCA8/CENPF/GEN1/SPDL1/FBXO5/ZWINT/PLK1/NDC80	8
	GO:0045841	negative regulation of mitotic metaphase/anaphase transition	8/319	47/14139	0.170213	7.54432	6.82751	8.98688141743312e-06	0.00217562	0.00208382	CDCA8/CENPF/GEN1/SPDL1/FBXO5/ZWINT/PLK1/NDC80	8
	GO:2000816	negative regulation of mitotic sister chromatid separation	8/319	47/14139	0.170213	7.54432	6.82751	8.98688141743312e-06	0.00217562	0.00208382	CDCA8/CENPF/GEN1/SPDL1/FBXO5/ZWINT/PLK1/NDC80	8
	GO:0015804	neutral amino acid transport	8/319	48/14139	0.166667	7.38715	6.73429	1.05749573416688e-05	0.00217562	0.00208382	SLC6A9/SLC6A17/RGS4/SLC1A4/SLC7A11/SLC3A2/SLC7A5/SLC7A9	8
	GO:0051985	negative regulation of chromosome segregation	8/319	48/14139	0.166667	7.38715	6.73429	1.05749573416688e-05	0.00217562	0.00208382	CDCA8/CENPF/GEN1/SPDL1/FBXO5/ZWINT/PLK1/NDC80	8
	GO:1902100	negative regulation of metaphase/anaphase transition of cell cycle	8/319	48/14139	0.166667	7.38715	6.73429	1.05749573416688e-05	0.00217562	0.00208382	CDCA8/CENPF/GEN1/SPDL1/FBXO5/ZWINT/PLK1/NDC80	8

### Sheet: S3. Metabolic Pathways
	Supplementary Table S3: Metabolic pathways. Transcripts related to the metabolic pathways that were studied in the figure 5.
	Symbol	Full name	Substrate	Product	Pathway
	HK1	Hexokinase 1	Glucose	Glucose-6-phosphate	Glycolysis
	HK2	Hexokinase 2	Glucose	Glucose-6-phosphate
	HKDC1	Hexokinase Domain Containing 1	Glucose	Glucose-6-phosphate
	ADPGK	ADP-Dependent Glucokinase	Glucose	Glucose-6-phosphate
	G6PD	Glucose-6-Phosphate 1-Dehydrogenase	Glucose-6-phosphate	Glucono-1,5-lactone-6-phosphate	Pentose Phosphate Pathway
	H6PD	Glucose-6-Phosphate 1-Dehydrogenase	Glucose-6-phosphate	Glucono-1,5-lactone-6-phosphate
	PGD	Phosphogluconate Dehydrogenase	6-phosphogluconate	D-ribulose 5-phosphate
	RPE	Ribulose-5-Phosphate-3-Epimerase	D-ribulose 5-phosphate	D-xylulose 5-phosphate
	RPEL1	Ribulose-5-Phosphate-3-Epimerase Like 1	D-ribulose 5-phosphate	D-xylulose 5-phosphate
	TKT	Transketolase	D-xylulose 5-phosphate	Seduheptulose-7-phosphate + Glyceraldehyde-3-phosphate
	TALDO1	Transaldolase	sedheptulose-7-phosphate + D-glyceraldehyde 3-phosphate	Erythrose-4-phosphate + beta-D-Fructose 6-phosphate
	GPI	Glucose-6-Phosphate Isomerase	Glucose-6-phosphate	Fructose-6-phosphate	Glycolysis
	FBP1	Fructose-1,6-Bisphosphatase 1	Fructose 1,6-bisphosphate	Fructose 6-phosphate
	FBP2	Fructose-1,6-Bisphosphatase 2	Fructose 1,6-bisphosphate	Fructose 6-phosphate
	PFKL	Phosphofructo-1-Kinase Isozyme B	Fructose-6-phosphate	Fructose-1,6-bisphosphate
	PFKM	Phosphofructo-1-Kinase Isozyme A	Fructose-6-phosphate	Fructose-1,6-bisphosphate
	PFKP	Phosphofructo-1-Kinase Isozyme C	Fructose-6-phosphate	Fructose-1,6-bisphosphate
	ALDOA	Aldolase, Fructose-Bisphosphate A	beta-D-Fructose 1,6-bisphosphate	Glyceraldehyde 3-phosphate + dihydroxyacetone phosphate
	ALDOB	Aldolase, Fructose-Bisphosphate B	beta-D-Fructose 1,6-bisphosphate	Glyceraldehyde 3-phosphate + dihydroxyacetone phosphate
	ALDOC	Aldolase, Fructose-Bisphosphate C	beta-D-Fructose 1,6-bisphosphate	Glyceraldehyde 3-phosphate + dihydroxyacetone phosphate
	TPI1	Triosephosphate isomerase 1	Glyceraldehydes 3-phosphate (Isomerization)	dihydroxy-acetone phosphate (Isomerization)
	GAPDH	Glyceraldehyde-3-Phosphate Dehydrogenase	D-glyceraldehyde 3-phosphate	3-phospho-D-glyceroyl phosphate
	PGK1	Phosphoglycerate Kinase 1	1,3-diphosphoglycerate (Reversible)	3-phosphoglycerate (Reversible)
	PGK2	Phosphoglycerate Kinase 2	1,3-diphosphoglycerate (Reversible)	3-phosphoglycerate (Reversible)
	PGAM1	Phosphoglycerate Mutase 1	3-phosphoglycerate (Reversible)	2-phosphoglycerate (Reversible)
	PGAM4	Phosphoglycerate Mutase Family Member 4	3-phosphoglycerate (Reversible)	2-phosphoglycerate (Reversible)
	ENO1	Enolase 1	2-phosphoglycerate	Phosphoenolpyruvate
	ENO2	Enolase 2	2-phosphoglycerate	Phosphoenolpyruvate
	ENO3	Enolase 3	2-phosphoglycerate	Phosphoenolpyruvate
	ENO4	Enolase 4	2-phosphoglycerate	Phosphoenolpyruvate
	DLAT	Dihydrolipoamide S-Acetyltransferase	Pyruvate	Acetyl coenzyme A	Oxidative decarboxylation
	DLD	Dihydrolipoamide Dehydrogenase	Pyruvate	Acetyl coenzyme A
	PDHA2	Pyruvate Dehydrogenase (Lipoamide) Alpha 2	Pyruvate	Acetyl coenzyme A
	PDHB	Pyruvate Dehydrogenase Alpha 1	Pyruvate	Acetyl coenzyme A
	PDHA1	Pyruvate Dehydrogenase (Lipoamide) Beta	Pyruvate	Acetyl coenzyme A
	CS	Citrate Synthase	Oxaloacetate and acetyl coenzyme A	Citrate	Tricarboxylic acid cycle
	ACO1	Aconitase 1	Citrate (Isomerization)	Isocitrate (Isomerization)
	ACO2	Aconitase 2	Citrate (Isomerization)	Isocitrate (Isomerization)
	IDH1	Isocitrate Dehydrogenase 1	Isocitrate	2-oxoglutarate
	IDH2	Isocitrate Dehydrogenase 2	Isocitrate	2-oxoglutarate
	IDH3A	Isocitrate Dehydrogenase 3A	Isocitrate	2-oxoglutarate
	IDH3B	Isocitrate Dehydrogenase 3B	Isocitrate	2-oxoglutarate
	IDH3G	Isocitrate Dehydrogenase 3G	Isocitrate	2-oxoglutarate
	OGDH	Oxoglutarate Dehydrogenase	2-oxoglutarate	Succinyl-CoA
	OGDHL	Oxoglutarate Dehydrogenase Like	2-oxoglutarate	Succinyl-CoA
	SUCLA2	Succinate-CoA Ligase ADP-Forming Subunit Beta	Succinyl-CoA	Succinate
	SUCLG1	Succinate-CoA Ligase GDP/ADP-Forming Subunit Alpha	Succinyl-CoA	Succinate
	SUCLG2	Succinate-CoA Ligase GDP-Forming Subunit Beta	Succinyl-CoA	Succinate
	SDHA	Succinate Dehydrogenase Complex Flavoprotein Subunit A	Succinate	Ubiquinone
	SDHB	Succinate Dehydrogenase Complex Iron Sulfur Subunit B	Succinate	Ubiquinone
	SDHC	Succinate Dehydrogenase Complex Subunit C	Succinate	Ubiquinone
	SDHD	Succinate Dehydrogenase Complex Subunit D	Succinate	Ubiquinone
	FH	Fumarate Hydratase	Fumarate	L-Malate
	MDH1	Malate Dehydrogenase 1	Malate	Oxaloacetate
	MDH2	Malate Dehydrogenase 2	Malate	Oxaloacetate
	LDHA	Lactate Dehydrogenase A	Pyruvate	Lactate	Altered Glycolysis
	LDHB	Lactate Dehydrogenase B	Pyruvate	Lactate
	LDHC	Lactate Dehydrogenase C	Pyruvate	Lactate
	ASS1	Argininosuccinate Synthase 1	Aspartate	Arginosuccinate	Arginine biosynthesis
	ASL	Argininosuccinate Lyase	Arginosuccinate	L-Arginine
	ALDH18A1	Aldehyde Dehydrogenase 18 Family Member A1	Glutamate	Pyrroline-5-carboxylate	Proline synthesis
	PYCR1	Pyrroline-5-Carboxylate Reductase 1	Pyrroline-5-carboxylate	Proline
	PYCR2	Pyrroline-5-Carboxylate Reductase 2	Pyrroline-5-carboxylate	Proline
	PYCR3	Pyrroline-5-Carboxylate Reductase 3	Pyrroline-5-carboxylate	Proline
	CBS	Cystathionine Beta-Synthase	L-Homocysteine	L-Cystathionine	Cysteine synthesis
	CTH	Cystathionine Gamma-Lyase	L-Cystathionine	L-Cyseine
	PHGDH	Phosphoglycerate Dehydrogenase	3-Phospho-D-glycerate	3-Phosphonooxypyruvate	Serine synthesis
	PSAT1	Phosphoserine Aminotransferase 1	3-Phosphonooxypyruvate	Phosphoserine
	PSPH	Phosphoserine Phosphatase	Phosphoserine	L-Serine
	GPT2	Glutamic--Pyruvic Transaminase 2	2-Oxoglutarate	L-Alanine	Alanine synthesis
	GOT1	Glutamic-Oxaloacetic Transaminase 1	L-Aspartate	L-Glutamate	Glutamate synthesis
	GOT2	Glutamic-Oxaloacetic Transaminase 2	L-Aspartate	L-Glutamate
	ASNS	Asparagine Synthetase	L-Aspartate	L-Asparagine	Asparagine synthesis
	GLUL	Glutamate-Ammonia Ligase	L-Glutamate	L-Glutamine	Glutamine synthesis
	PAH	Phenylalanine Hydroxylase	L-Phenylalanine	L-Tyrosine	Phenylalanine and tyrosine degradation
	TAT	Tyrosine Aminotransferase	L-Tyrosine	4-Hydroxy phenylpyruvate
	HPD	4-Hydroxyphenylpyruvate Dioxygenase	4-Hydroxy phenylpyruvate	Homogentisate
	HGD	Homogentisate 1,2-Dioxygenase	Homogentisate	4-Maleyl-acetoactetate
	GSTZ1	Glutathione S-Transferase Zeta 1	4-Maleyl-acetoactetate	4-Fumaryl-acetoactetae
	FAH	Fumarylacetoacetate Hydrolase	4-Fumaryl-acetoactetae	Acetoacetate+ Fumarate
	MAT1A	Methionine Adenosyltransferase 1A	L-Methionine	S-adenosyl-L-methionine	Methionine degradation
	MAT2A	Methionine Adenosyltransferase 2A	L-Methionine	S-adenosyl-L-methionine
	DNMT1	DNA Methyltransferase 1	S-adenosyl-L-methionine	S-adenosyl-L-homocysteine
	AHCY	Adenosylhomocysteinase	S-adenosyl-L-homocysteine	L-homocysteine
	CBS	Cystathionine Beta-Synthase	L-homocysteine	L-cystathionine
	IDO1	Indoleamine 2,3-Dioxygenase 1	L-Tryptophan	N-formyl kynurenine	Tryptophan degradation
	IDO2	Indoleamine 2,3-Dioxygenase 2	L-Tryptophan	N-formyl kynurenine
	AFMID	Arylformamidase	N-formyl kynurenine	L-Kynurenine
	KMO	Kynurenine 3-Monooxygenase	L-Kynurenine	3-Hydroxy-L-Kynurenine
	KYNU	Kynureninase	3-Hydroxy-L-Kynurenine	3-Hydroxy-anthranilate
	HAAO	3-Hydroxyanthranilate 3,4-Dioxygenase	3-Hydroxy-anthranilate	2-Amino-3-carboxy-muconate semialdehyde
	ACMSD	Aminocarboxymuconate Semialdehyde Decarboxylase	2-Amino-3-carboxy-muconate semialdehyde	2-Amino-muconate semialdehyde
	ALDH8A1	Aldehyde Dehydrogenase 8 Family Member A1	2-Amino-muconate semialdehyde	2-Amino-muconate
	BCAT1	Branched Chain Amino Acid Transaminase 1	L-Leucine, L, Valine, L-Isoleucine respectively	4-Methyl-2-oxopentanoate, 3-methyl-2-oxobutanoate and S-3-methyl-2-oxo-pentanoate respectively	Branced chain amino acid degradation (Leucine, Valine and Isoleucine)
	BCAT2	Branched Chain Amino Acid Transaminase 2	L-Leucine, L, Valine, L-Isoleucine respectively	4-Methyl-2-oxopentanoate, 3-methyl-2-oxobutanoate and S-3-methyl-2-oxo-pentanoate respectively
	BCKDHA	Branched Chain Keto Acid Dehydrogenase E1 Subunit Alpha	decarboxylation of the alpha-ketoacid and the subsequent reductive acylation of the lipoyl moiety
	BCKDHB	Branched Chain Keto Acid Dehydrogenase E1 Subunit Beta	decarboxylation of the alpha-ketoacid and the subsequent reductive acylation of the lipoyl moiety
	DLD	Dihydrolipoamide Dehydrogenase	Dihydrolipoamide-E	Lipoamide-E
	DBT	Dihydrolipoamide Branched Chain Transacylase E2	overall conversion of alpha-keto acids to acyl-CoA and CO
	ACADM	Acyl-CoA Dehydrogenase Medium Chain	3-methyl-butanoyl-coA	3-methyl but-2-enoyl-coA
	IVD	Isovaleryl-CoA Dehydrogenase	3-methyl-butanoyl-coA	3-methyl but-2-enoyl-coA
	MCCC1	Methylcrotonyl-CoA Carboxylase Subunit 1	3-methyl but-2-enoyl-coA	3-methyl-glutaconyl-coA
	MCCC2	Methylcrotonyl-CoA Carboxylase Subunit 2	3-methyl but-2-enoyl-coA	3-methyl-glutaconyl-coA
	AUH	AU RNA Binding Methylglutaconyl-CoA Hydratase	3-methyl-glutaconyl-coA	3-hydroxyl-3-methyl-glutaryl-coA
	HMGCL	3-Hydroxy-3-Methylglutaryl-CoA Lyase	3-hydroxyl-3-methyl-glutaryl-coA	Acetoacetate+Acetyl-coA
	HMGCLL1	3-Hydroxymethyl-3-Methylglutaryl-CoA Lyase Like 1	3-hydroxyl-3-methyl-glutaryl-coA	Acetoacetate+Acetyl-coA
	ACADS	Acyl-CoA Dehydrogenase Short Chain	Isobutyryl coA	Acetoacetate+Acetyl-coA
	ACAD8	Acyl-CoA Dehydrogenase Family Member 8	S-2-methyl-butanoyl coA	Trans-2-methyl-but-2-enoyl-coA
	HIBCH	3-Hydroxyisobutyryl-CoA Hydrolase	S-3-hydroxy-isobutyryl-coA	S-3-hydroxy-isobutyrate
	HIBADH	3-Hydroxyisobutyrate Dehydrogenase	S-3-hydroxy-isobutyrate	Methylmalonate semialdehyde
	ALDH6A1	Aldehyde Dehydrogenase 6 Family Member A1	Methylmalonate semialdehyde	Propanoyl coA
	ECHS1	Enoyl-CoA Hydratase, Short Chain 1	Methacrylyl-coA	S-3-hydroxy-isobutyryl-coA
	EHHADH	Enoyl-CoA Hydratase And 3-Hydroxyacyl CoA Dehydrogenase	Trans-2-methyl-but-2-enoyl-coA	S-3-hydroxy-2-methyl butyryl-coA
	HADHA	Hydroxyacyl-CoA Dehydrogenase Trifunctional Multienzyme Complex Subunit Alpha	2-methyl-aceto acetyl-coA	Propanoyl coA
	ACAA2	Acetyl-CoA Acyltransferase 2	2-methyl-aceto acetyl-coA	Propanoyl coA
	ACAA1	Acetyl-CoA Acyltransferase 1	2-methyl-aceto acetyl-coA	Propanoyl coA
	HAL	Histidine Ammonia-Lyase	L-Histidine	Urocanate	Histidine degradation
	UROC1	Urocanate Hydratase 1	Urocanate	4-imidazolone-5-propanoate
	AMDHD1	Amidohydrolase Domain Containing 1	4-imidazolone-5-propanoate	N-Formimino-L-Glutamate
	FTCD	Formimidoyltransferase Cyclodeaminase	N-Formimino-L-Glutamate	L-Glutamate
	AASS	Aminoadipate-Semialdehyde Synthase	L-Lysine	Saccchropine	Lysine degradation
	ALDH7A1	Aldehyde Dehydrogenase 7 Family Member A1	L-2-Aminoadipate-6-semialdehyde	L-2-Aminoadipate
	AADAT	Aminoadipate Aminotransferase	L-2-Aminoadipate	2-oxoadipate
	DLD	Dihydrolipoamide Dehydrogenase	2-oxoadipate	Glutaryl-coA
	GCDH	Glutaryl-CoA Dehydrogenase	Glutaryl-coA	Crotonyl-coA
	ECHS1	Enoyl-CoA Hydratase, Short Chain 1	Crotonyl-coA	S-3-Hydroxy-butanoyl-coA
	EHHADH	Enoyl-CoA Hydratase And 3-Hydroxyacyl CoA Dehydrogenase	S-3-Hydroxy-butanoyl-coA	Acetoacetyl-coA
	GLUL	Glutamate-Ammonia Ligase	L-Glutamate	L-Glutamine	Glutamate degradation
	GAD1	Glutamate Decarboxylase 1	L-Glutamate	Gamma-Aminobutyric acid (GABA)
	ABAT	4-Aminobutyrate Aminotransferase	Gamma-Aminobutyric acid (GABA)	Succinate semialdehyde
	ALDH5A1	Aldehyde Dehydrogenase 5 Family Member A1	Succinate semialdehyde	Succinate
	DHFR	Dihydrofolate Reductase	THF	DHF	One carbon metabolism
			DHF	Folate
	GART	Phosphoribosylglycinamide Formyltransferase	10-FormylTHF	THF
	ALDH1L	Aldehyde Dehydrogenase 1 Family Member L1	10-formyltetrahydrofolate	Tetrahydrofolate
	MTFMT	Mitochondrial Methionyl-TRNA Formyltransferase	10-formyltetrahydrofolate	Tetrahydrofolate
	FTCD	Formimidoyltransferase Cyclodeaminase	5-formyl THF	THF
	MTR	5-Methyltetrahydrofolate-Homocysteine Methyltransferase	5-methyl THFO	THF
	TYMS	Thymidylate Synthetase	2'-deoxyuridine 5'-monophosphate	thymidine 5'-monophosphate
	AMT	Aminomethyltransferase	Glycine	Carbondioxide
	SHMT1	Serine Hydroxymethyltransferase 1	Serine	glycine
	SHMT2	Serine Hydroxymethyltransferase 2	Serine	glycine
	MTHFS	Methenyltetrahydrofolate Synthetase	5-formyltetrahydrofolate	5,10-methenyltetrahydrofolate
	MTHFD1	Methylenetetrahydrofolate Dehydrogenase 1	5,10-methylenetetrahydrofolate (reversible)	5,10-methenyltetrahydrofolate (reversible)
	MTHFD1L	Methylenetetrahydrofolate Dehydrogenase-1 like	THF	10-formyltetrahydrofolate
	MTHFD2	Methylenetetrahydrofolate Dehydrogenase 2	5,10-methylenetetrahydrofolate (reversible)	5,10-methenyltetrahydrofolate (reversible)
	MTHFD2L	Methylenetetrahydrofolate Dehydrogenase 2 like	5,10-methylenetetrahydrofolate (reversible)	5,10-methenyltetrahydrofolate (reversible)
	MTHFR	Methylenetetrahydrofolate Reductase	5,10-methylenetetrahydrofolate	5-methyl-THFO
	GFPT1	Glutamine-Fructose-6-Phosphate Transaminase 1	L-Glutamine	D-glucosamine-6-phosphate	Glutamine degradation
	GFPT2	Glutamine-Fructose-6-Phosphate Transaminase 2	L-Glutamine	D-glucosamine-6-phosphate
	GLS	Glutaminase	L-Glutamine	L-Glutamate
	GLS2	Glutaminase-2	L-Glutamine	L-Glutamate
	CPS1	Carbamoyl-Phosphate Synthetase 1	L-Glutamine	Ammonia (for carbamoyl phosphate)
	CAD	Carbamoyl-phosphate synthase 2	L-Glutamine	Carbamoyl phosphate
	PPAT	Phosphoribosyl Pyrophosphate Amidotransferase	L-Glutamine	5-Phospho ribosylamine
	GPT2	Glutamic--Pyruvic Transaminase 2	2-Oxoglutarate	L-Alanine
	GOT1	Glutamic-Oxaloacetic Transaminase 1	L-Aspartate	L-Glutamate
	GOT2	Glutamic-Oxaloacetic Transaminase 2	L-Aspartate	L-Glutamate
	PRODH	Proline Dehydrogenase 1	Proline	Pyrroline-5-carboxylate	Proline degradation
	ALDH4A1	Aldehyde Dehydrogenase 4 Family Member A1	Pyrroline-5-carboxylate	Glutamate
	ARG1	Arginase 1	L-Arginine	Urea and L-Ornithine	Arginine degradation
	ARG2	Arginase 2	L-Arginine	Urea and L-Ornithine
	AZIN2	Antizyme Inhibitor 2	L-Arginine	Agmantine
	ODC1	Ornithine Decarboxylase-1	Ornithine	Putrescine
	AGMAT	Agmatinase	Agmantine	Putrescine
